# A data-fusion approach to identifying developmental dyslexia from multi-omics datasets

**DOI:** 10.1101/2023.02.27.530280

**Authors:** Jackson Carrion, Rohit Nandakumar, Xiaojian Shi, Haiwei Gu, Yookyung Kim, Wendy H. Raskind, Beate Peter, Valentin Dinu

## Abstract

This exploratory study tested and validated the use of data fusion and machine learning techniques to probe high-throughput omics and clinical data with a goal of exploring the etiology of developmental dyslexia. Developmental dyslexia is the leading learning disability in school aged children affecting roughly 5-10% of the US population. The complex biological and neurological phenotype of this life altering disability complicates its diagnosis. Phenome, exome, and metabolome data was collected allowing us to fully explore this system from a behavioral, cellular, and molecular point of view. This study provides a proof of concept showing that data fusion and ensemble learning techniques can outperform traditional machine learning techniques when provided small and complex multi-omics and clinical datasets. Heterogenous stacking classifiers consisting of single-omic experts/models achieved an accuracy of 86%, F1 score of 0.89, and AUC value of 0.83. Ensemble methods also provided a ranked list of important features that suggests exome single nucleotide polymorphisms found in the thalamus and cerebellum could be potential biomarkers for developmental dyslexia and heavily influenced the classification of DD within our machine learning models.
