## Supplemental Materials for "A data-fusion approach to identifying developmental dyslexia from multi-omics datasets"

Metabolites			Exome SNPs		Clinical test	Desc.
Phenylbutazone			rs2275827		Ever Affected	(2 = affected with dyslexia, 1 = unaffected)
3-hydroxykynurenine			rs10492942		CELF4off_SS	Clinical Evaluation of Language Fundamentals - 4 standard score (u = 10, SD = 3)
dTMP			rs199666818		RIAS_GWH_SS	Reynolds Intellectual Assessment Scales (Guess What? Verbal IQ subtest test standard score)
N,N-Dicyclohexylurea			rs372895950		RIAS_VRZ_SS	Reynolds Intellectual Assessment Scales (Verbal Reasoning, Verbal IQ subtest standard score)
4-Pyridoxic acid			rs941495		RIAS_VIX_ss	Reynolds Intellectual Assessment Scales (Verbal Intelligence Index standard score)
Melatonin			rs74922245		RIAS_OIO_SS	Reynolds Intellectual Assessment Scales (Odd Item Out, Nonverbal IQ subtest standard score)
Caffeine			rs76102053		RIAS_WHM_SS	Reynolds Intellectual Assessment Scales (What's Missing? Nonverbal IQ subtest standard score)
Folinic acid			rs2280437		RIAS_NIX_ss	Reynolds Intellectual Assessment Scales (Nonverbal Intelligence Index standard score)
lenalidomide			rs4660672		papapa_z	Repeating just the syllable "pa", as in "papapapapapapa�"
Tetracaine			rs3014245		tatata_z	Repeating just the syllable "ta", as in "tatatatata�"
3-Indolepropionic acid			rs3046924		kakaka_z	Repeating just the syllable "ka", as in "kakakakaka�"
Anthranilic acid			rs17567		pate_z	Repeating the syllables "pate", as in "patepatepate�"
2-Pyrrolidinone			rs5774101		take_z	Repeating the syllables "take", as in "taketaketake�"
Phosphocreatine			rs11206396		pataka_z	Repeating the syllables "pataka", as in "patakapataka�"
Dihydroxyacetone			rs2078273		papapa_pataka_ratio	Ratio between papapa_z and pataka_z
Nicotinamide			rs6703113		tatata_pataka_ratio	Ratio between tatata_z and pataka_z
Imidazole			rs11161503		kakaka_pataka_ratio	Ratio between kakaka_z and pataka_z
N-Acetylethanolamine			rs580070		papa_pate_ratio	Ratio between papapa_z and pate_z
Xanthurenic acid			rs11589490		papazminuspatez	Difference between papapa_z and pate_z
2-Deoxyuridine			rs11584478		papazminuspatakaz	Difference between papapa_z and pataka_z
Pyridoxine			rs11165778		tataz-pataz	Difference between tatata_z and pate_z
Decanoylcarnitine			rs35956186		tataz-patakaz	Difference between tatata_z and pataka_z
Kynurenic acid			rs6668968		kakaz-takaz	Difference between papapa_z and take_z
Hippuric acid			rs6685323		kakaz-patakaz	Difference between kakaka_z and pataka_z
Propranolol			rs6702754		zdiffaverage	Average difference between syllabal duration tests
2-Phenylglycinol			rs12077870		patezminuspatakaz	Difference between pate_z and pataka_z
2-Deoxyadenosine			rs1760795		DDK Monosyll. Z	Diadochokinesis (Monosyllabic)
Adenine			rs1194587		DDK Multisyll. Z	Diadochokinesis (Multisyllabic)
Isovalerylglycine			rs1194586		DDK Monos. - Multis.Z	Difference betwwen DDK Mono and DDK Multi
Hypoxanthine			rs34236444		RAN_OBJ_SS	Rapid Automatized Naming (Objects)
Uridine			rs59139714		RAN_COL_SS	Rapid Automatized Naming (Colors)
Creatinine			rs2477357		RAN_NUM_SS	Rapid Automatized Naming (Numbers)
Adenosine			rs375046		RAN_LET_SS	Rapid Automatized Naming (Letters)
Xanthine			rs200703951		RAS_LN_SS	Rapid Alternating Stimulus (LN?)
Tryptamine			rs2295815		RAS_LNC_SS	Rapid Alternating Stimulus (LNC?)
Acetylcholine			rs66929873		RANRAS b/d sub	Number of times b was identified as d
Cytosine			rs11321831		RANRAS q/p sub	Number of times q was identified as p
2-Deoxycytidine			rs11581220		SumVisErr
Nicotinic acid			rs12137982		WIDSSoffial	Reading, untimed: Word Identification subtest from the Woodcock-Johnson Test of Reading Mastery (standard score)
Inosine			rs12745228		WIAT_SPELL_SS	Wechsler Individual Achievement Test (Spelling)
5-Methylcytidine			rs201931676		WATTSSofficial	Reading, untimed: Word Attack subtest from the Woodcock-Johnson Test of Reading Mastery (standard score)
Biotin			rs9678281		TOWRE_PDE_final_SS	Reading, timed: Phonemic Decoding Efficiency from the Test of Word Reading Efficiency (standard score)
Metanephrine			rs60403047		TOWRE_SWE_ final_SS	Reading, timed: Single Word Efficiency from the Test of Word Reading Efficiency (standard score)
2-deoxyguanosine			rs7577483
Guanine			rs148454752
Dopamine			rs72166424
6-Methyl-DL-Tryptophan			rs7558074
Pantothenic acid			rs1376443
Amiloride			rs2305354
Cytidine			rs3087397
Nicotinuric acid			rs3087386
Serotonin			rs9223
Acetylglycine			rs13007048
Phenylalanine			rs11683877
N-Acetyl-D-galactosamine			rs3755492
Tryptophan			rs2303348
Urocanic acid			rs56272236
Indole-3-lactic acid			rs72868279
Normetanephrine			rs6434098
L-Alloisoleucine/Leucine/Norleucine			rs6724627
Kynurenine			rs2518053
Acetylglucosamine			rs2287599
HIAA			rs2741279
6-Hydroxynicotinic acid			rs34771867
Guanosine			rs2240542
Pyroglutamic acid			rs2305073
Isoleucine			rs112754416
Betaine			rs17118
3-Nitrotyrosine			rs6773904
Xanthosine			rs4234394
Acetyl-L-glutamine			rs6768943
Methylhistamine			rs139063171
Methionine			rs2121743
Norvaline			rs33966924
Acetamide			rs149559986
cGMP			rs1520652
4-Aminophenol			rs3732782
Taurine			rs6438190
Valine			rs6438191
5-Hydroxytryptophan			rs3732780
Quinolinic acid			rs2981026
Tyrosine			rs4462902
2/3-Aminoisobutyric acid/Dimethylglycine			rs1506484
Picolinic acid			rs4859146
Epinephrine			rs2270968
Acetylcarnitine			rs62282475
Indole			rs2432528
Pipecolinic acid			rs62282501
Proline			rs13060431
4-Imidazoleacetic acid			rs12107435
Neopterin			rs28394098
2-Aminobutyric acid			rs60457064
Methylguanidine			rs61743568
DOPA			rs3213501
Sarcosine			rs59097324
3-Aminobutyric acid			rs6850415
Choline			rs59615456
Hydroxyproline			rs71673486
Putrescine			rs4693878
Alanine			rs13144371
TMAO			rs17013285
Indole-3-acetic acid			rs966845
Creatine			rs13107595
Acetohydroxamic acid			rs10516487
Carnitine			rs3733197
Homoserine/Threonine			rs227365
Glycocyamine			rs701759
N-Acetylneuraminic acid			rs17351999
1-Methyladenosine			rs2712113
Spermidine			rs4975629
Cadaverine			rs7705355
5-Aminolevulinic acid			rs7724858
4-Aminobutyric acid			rs187262
Glycine			rs10479111
13C5-15N-Glutamic acid			rs11318760
Glutamic acid			rs4585442
Glutamine			rs4146185
Glycylproline			rs924875
Acetylornithine			rs11422297
Dihydrofolic acid			rs10456324
Glucosamine			rs1071649
Folic acid			rs1131119
Asparagine			rs151341409
Amino valerate			rs1050341
Glutathione reduced			rs914503
Serine			rs9367307
2-Aminoadipic acid			rs9296669
Adenosyl-L-homocysteine			rs2499480
Aspartate			rs10948667
Agmatine			rs9370096
1-Methylhistidine			rs1892274
Siacar			rs369328
Hydroxybutyryl coenzyme A			rs6918700
Isobutyryl-CoA			rs2168394
UDP-GlcNAc			rs2277113
Citrulline			rs10872035
Histidine			rs7773915
Carnosine			rs9386812
Glutathione oxidized			rs1406957
Adenylosuccinate			rs1124581
GDP			rs28617621
dUTP			rs10265207
DCTP			rs2903458
Homocysteine			rs410825
ATP			rs35008315
Cystine			rs34426483
Dimethylarginine			rs62474283
DCDP			rs148172772
Ornithine			rs2240361
Arginine			rs10215721
Lysine			rs10215381
Indole-3-pyruvic acid			rs10215048
Cysteine			rs11203910
3-hydroxyanthranilic acid			rs4144736
pregnenolone sulfate			rs2318338
2,3-Dihydroxybenzoic acid			rs79220013
Nonadecanoic acid			rs9406415
Stearic acid			rs200835133
Heptadecanoic acid			rs540473
9-Octadecynoic acid			rs636922
Myristic acid			rs2296824
Palmitic acid			rs2296828
Pentadecanoic acid			rs369552432
2-Hydroxybenzoic acid			rs2219143
Lauric acid			rs143826416
Capric acid			rs11261835
4-Hydroxyphenylpyruvic acid			rs10712273
Phenylpyruvic acid			rs3814538
2-Hydroxyphenylacetic acid/3-Hydroxyphenylacetic acid			rs10979727
4-Hydroxybenzaldehyde			rs3750447
Phenylglyoxylic acid			rs2274157
Caprylic acid			rs1341044
3-Methyl-2-oxovaleric acid			rs10988589
Naproxen			rs869457
4-Methyl-2-oxopentanoic acid/Ketoleucine/Ketoisoleucine			rs3740121
Gentisic acid			rs5030909
alpha-Ketoisovaleric acid/Maleic acid			rs5030932
PGE2			rs61871361
Benzoic acid			rs5030910
Citraconic acid			rs5018859
2-Ketobutyric acid			rs5030911
Myoinositol			rs1227778
3-Phenyllactic acid			rs139769515
4-Methoxyphenylacetic acid			rs2296616
m-Coumaric acid			rs28696856
p-Tolylacetic acid/4-Ethylbenzoic acid			rs2151930
Phenylacetic acid			rs1060561
4-Methylvaleric acid/Hexanoic acid			rs17297984
Ferulic acid			rs7894
Gibberellic acid			rs4758007
2-Methylbutyric acid/Valeric acid			rs3758803
Protocatechuic acid			rs3802805
2-Furoic acid			rs7123390
p-Coumaric acid			rs10792156
4-Hydroxyphenylacetic acid/Mandelic acid			rs2298556
4-Hydroxy-3-methylbenzoic acid			rs7943988
Isobutyric acid			rs28395882
Leucic acid			rs3815362
Vanillic acid			rs1131677
Methyl succinate			rs650241
Pyruvate			rs60157696
belta-Hydroxyisovaleric acid			rs59068554
Homovanillic acid			rs665013
4-Hydroxybenzoic acid			rs580079
Phthalic acid			rs139006360
L-Ascorbic acid			rs28414940
Methyl-D-mannopyranoside			rs2305270
Ribose			rs55867239
Levulinic acid			rs1053523
Ethylmalonic acid			rs3168600
Sebacic acid			rs2288368
N-Acetylmuramic Acid			rs7138439
Azelaic acid			rs17860363
Lactate			rs17860301
Adonitol			rs17860300
3-hydroxybutyric acid			rs10747699
2-hydroxybutyric acid/Malonic acid			rs9668037
Methyl alpha-D-glucopyranoside			rs143126749
Xylose			rs2292688
13C3-Lactate			rs11147076
L-(-)-Arabitol			rs9532318
Xylitol			rs7997320
Erythrose			rs7319836
Methylmalonic acid			rs3742273
Fructose/Galactose			rs1751034
Glutaconic acid			rs570252
Glyceric acid			rs2297700
Suberic acid			rs3818496
Glyoxylic acid			rs7621
D-Mannitol			rs2228497
D-Xylonic Acid (Lithium Salt)			rs2985686
Sorbitol			rs3742558
Dulcitol			rs372697027
Glycolic acid			rs61982739
Mannose			rs7164569
Glucose			rs1356410
Fumaric Acid			rs9302112
3-Methyladipic acid			rs41315252
2-Methylglutaric acid			rs1869484
Muconic acid			rs4777035
Shikimic acid			rs17635450
alpha-KG/Adipic acid			rs5030699
L-(+)-Arabinose			rs112344350
3-Hexenedioic acid			rs202041848
Succinate			rs8063
Isovaleric acid			rs9922189
Fumarate			rs8055325
Glutaric acid			rs2074907
Aconitic acid			rs11074483
Sucrose			rs9938550
Glucuronic acid			rs56278207
R5P			rs1130844
D-Galacturonic acid			rs3826229
Oxaloacetic acid			rs4327058
Galactonic acid			rs3764310
D-(+)-Cellobiose			rs1050363
Gluconic acid			rs7940
3-Phosphoglyceric acid			rs1143688
Trehalose			rs371974984
Lactose			rs150988
D-Mannose 6-Phosphate (disodium salt hydrate)			rs238234
DUMP			rs8078150
Raffinose			rs12601532
Galactinol Dihydrate			rs61435333
G16BP			rs7207685
StachyoseHydrate (from Stachyse Tuberifera)			rs9904341
UDP			rs112100897
6-Phosphogluconic acid			rs8070283
			rs9913636
			rs12966424
			rs3744863
			rs2010834
			rs2571027
			rs657066
			rs62128466
			rs2229920
			rs149867911
			rs61739573
			rs12980061
			rs9676419
			rs77170940
			rs1061197
			rs200660811
			rs201266439
			rs1133929
			rs752522
			rs75478119
			rs2278836
			rs2290774
			rs1052120
			rs146719656
			rs150084719
			rs58264281
			rs142269286
			rs1048628
			rs2273958
			rs2273959
			rs2076234
			rs6060930
			rs6060938
			rs1062794
			rs3203770
			rs6058463
			rs6121246
			rs41310803
			rs6021437
			rs6126344
			rs2150910
			rs73357389
			rs56223989
			rs2275984
			rs8140949
			rs9862
			rs916334
			rs2306734
			rs2306735
			rs11222
			rs35143646
			rs2302750
			rs5744080
			rs2407992
			rs3747414
			rs4830483
			rs17274127
			rs5928617
			rs5915179
			rs2227090
			rs4252206
			rs12097
			rs2980032
			rs2266877
